# Pharmacological blockade of muscle afferents and perception of effort: a systematic review with meta-analysis

**DOI:** 10.1101/2021.12.23.474027

**Authors:** Maxime Bergevin, James Steele, Marie Payen de la Garanderie, Camille Feral-Basin, Samuele M. Marcora, Pierre Rainville, Jeffrey G. Caron, Benjamin Pageaux

**Affiliations:** École de kinésiologie et des sciences de l’activité physique (EKSAP), Faculté de médecine, Montreal, Canada; Centre de recherche de l’Institut universitaire de gériatrie de Montréal (CRIUGM), Montreal, Canada; School of Sport, Health and Social Sciences, Southampton, United Kingdom; Department of Biomedical and Neuromotor Sciences (DiBiNeM), University of Bologna, Bologna, Italy; Département de stomatologie, Faculté de médecine dentaire, Université de Montréal, Montreal, Canada; Centre de recherche interdisciplinaire en réadaptation du Montréal métropolitain, Montreal, Canada; Centre interdisciplinaire de recherche sur le cerveau et l’apprentissage (CIRCA), Montréal, Canada

## Abstract

**Background:** The perception of effort (PE) provides information on task difficulty and influences physical exercise regulation and human behavior. This perception differs from other-exercise related perceptions such as pain. There is no consensus on the role of group III-IV muscle afferents as a signal processed by the brain to generate PE.

**Objective:** The aim of this meta-analysis was to investigate the effect of pharmacologically blocking muscle afferents on the PE.

**Methods:** Six databases were searched to identify studies measuring the ratings of perceived effort (RPE) during physical exercise, with and without pharmacological blockade of muscle afferents. Articles were coded based on the operational measurement used to distinguish studies in which PE was assessed specifically (*effort dissociated*) or as a composite experience including other exercise-related perceptions (*effort not dissociated*). Articles that did not provide enough information for coding were assigned to the *unclear* group.

**Results:** The *effort dissociated* group (*n*=6) demonstrated a slight RPE increase with reduced muscle afferents feedback (standard mean change raw (SMCR), 0.39; 95%CI, 0.13 to 0.64). The group *effort not dissociated* (*n*=2) did not reveal conclusive results (SMCR, −0.29; 95%CI, −2.39 to 1.8). The group *unclear* (*n*=8) revealed a slight RPE decrease with reduced muscle afferents feedback (SMCR, −0.27; 95%CI, −0.50 to −0.04).

**Conclusions:** The heterogeneity in results between groups reveals that the inclusion of perceptions other than effort in its rating influences the RPE scores reported by the participants. The absence of decreased RPE in the *effort dissociated* group suggests that muscle afferents feedback is not a sensory signal of PE.

**Key points:**

- To date, there is no consensus on the neurophysiological signal processed by the brain to generate the perception of effort.
- Following a systematic search in six databases, this meta-analysis suggests that reducing afferent feedback from the working muscles via epidural anesthesia does not reduce perception of effort.
- This systematic review suggests that afferent feedback from the working muscles is not the neurophysiological signal processed by the brain to generate the perception of effort.
