## Supplemental File 1 for "Pharmacological blockade of muscle afferents and perception of effort: a systematic review with meta-analysis"

### Sheet: Sheet1
	Supplementary Information 1
Title:	Pharmacological blockade of muscle afferents and perception of effort: a systematic review with meta-analysis
	Sports Medicine
Authors:	Maxime Bergevin1,2, James Steele3, Marie Payen de la Garanderie1,2, Camille Feral-Basin1,2, Samuele M. Marcora4, Pierre Rainville2,5, Jeffrey G. Caron1-6 and Benjamin Pageaux1,2
	1 École de kinésiologie et des sciences de l’activité physique (EKSAP), Faculté de médecine, Montreal, Canada 2 Centre de recherche de l’Institut universitaire de gériatrie de Montréal (CRIUGM), Montreal, Canada 3 School of Sport, Health and Social Sciences, Southampton, United Kingdom 4 Department of Biomedical and Neuromotor Sciences (DiBiNeM), University of Bologna, Bologna, Italy 5 Départemen…
Corresponding author:	Benjamin Pageaux École de kinésiologie et des sciences de l’activité physique (EKSAP) Centre d’éducation physique et des sports (CEPSUM) Faculté de médecine, Université́ de Montréal 2100, boul. Édouard-Montpetit Montréal, QC H3T 1J4 Canada + 1 514-343-6111 benjamin.pageaux@umontreal.ca

### Sheet: MEDLINE
(perce* adj3 effort) or (perce* adj3 exertion) or (rat* perce* adj3 exertion) or (sense adj3 effort)
(central adj3 command) or (central adj3 drive) or "musc* afferen*" or "neural feedback" or "afferent feedback" or "group III-IV"
Nerve block/ or Lidocaine/ or Fentanyl/ or Bupivacaine/ or Analgesics, Opioid/ or Anaesthesia, Epidural/ or Anaesthesia, Spinal/
"lidocaine" or "fentanyl" or "bupivacaine" or "lumbar intrathecal" or "intrathecal fentanyl" or "intrathecal lidocaine" or "intrathecal bupivacaine" or (pharmacolog* adj3 block*) or (neural adj3 block*) or (spin* adj3 an?esthe*) or (epidural adj3 an?esthe*) or (nerv* adj3 block*) or "sensory dysesthesia"
1 or 2
3 or 4
5 and 6

### Sheet: EMBASE
(perce* adj3 effort) or (perce* adj3 exertion) or (rat* perce* adj3 exertion) or (sense adj3 effort)
(central adj3 command) or (central adj3 drive) or "musc* afferen*" or "neural feedback" or "afferent feedback" or "group III-IV"
nerve block/ or lidocaine/ or fentanyl/ or bupivacaine/ or opiate/ or epidural anesthesia/ or spinal anesthesia/
"lidocaine" or "fentanyl" or "bupivacaine" or "lumbar intrathecal" or "intrathecal fentanyl" or "intrathecal lidocaine" or "intrathecal bupivacaine" or (pharmacolog* adj3 block*) or (neural adj3 block*) or (spin* adj3 an?esthe*) or (epidural adj3 an?esthe*) or (nerv* adj3 block*) or "sensory dysesthesia"
1 or 2
3 or 4
5 and 6

### Sheet: CINAHL
(perce* adj3 effort) or (perce* adj3 exertion) or (rat* perce* adj3 exertion) or (sense adj3 effort)
(central adj3 command) or (central adj3 drive) or "musc* afferen*" or "neural feedback" or "afferent feedback" or "group III-IV"
(MH "Nerve Block") or (MH "Lidocaine") or (MH "Fentanyl") or (MH "Bupivacaine") or (MH "Analgesics, Opioid") or (MH "Anesthesia, Epidural") or (MH "Anesthesia, Spinal")
"lidocaine" or "fentanyl" or "bupivacaine" or "lumbar intrathecal" or "intrathecal fentanyl" or "intrathecal lidocaine" or "intrathecal bupivacaine" or (pharmacolog* adj3 block*) or (neural adj3 block*) or (spin* adj3 an?esthe*) or (epidural adj3 an?esthe*) or (nerv* adj3 block*) or "sensory dysesthesia"
1 or 2
3 or 4
5 and 6

### Sheet: SPORTDiscuss
(perce* adj3 effort) or (perce* adj3 exertion) or (rat* perce* adj3 exertion) or (sense adj3 effort)
(central adj3 command) or (central adj3 drive) or "musc* afferen*" or "neural feedback" or "afferent feedback" or "group III-IV"
DE "NERVE block" or DE "ANESTHESIA"
"lidocaine" or "fentanyl" or "bupivacaine" or "lumbar intrathecal" or "intrathecal fentanyl" or "intrathecal lidocaine" or "intrathecal bupivacaine" or (pharmacolog* adj3 block*) or (neural adj3 block*) or (spin* adj3 an?esthe*) or (epidural adj3 an?esthe*) or (nerv* adj3 block*) or "sensory dysesthesia"
1 or 2
3 or 4
5 and 6

### Sheet: Web of Science
Ts=((perce* near/3 effort) or (perce* near/3 exertion) or (rat* perce* near/3 exertion) or (sense near/3 effort))
Ts=((central near/3 command) or (central near/3 drive) or "musc* afferen*" or "neural feedback" or "afferent feedback" or "group III-IV")
Ts=("lidocaine" or "fentanyl" or "bupivacaine" or "lumbar intrathecal" or "intrathecal fentanyl" or "intrathecal lidocaine" or "intrathecal bupivacaine" or (pharmacolog* near/3 block*) or (neural near/3 block*) or (spin* near/3 an?esthe*) or (epidural near/3 an?esthe*) or (nerv* near/3 block*) or "sensory dysesthesia")
1 or 2
3 and 4

### Sheet: PsycINFO
(perce* near/3 effort) or (perce* near/3 exertion) or (rat* perce* near/3 exertion) or (sense near/3 effort)
(central near/3 command) or (central near/3 drive) or "musc* afferen*" or "neural feedback" or "afferent feedback" or "group III-IV"
{Local Anesthetics} OR {Lidocaine} OR {Fentanyl}
"lidocaine" or "fentanyl" or "bupivacaine" or "lumbar intrathecal" or "intrathecal fentanyl" or "intrathecal lidocaine" or "intrathecal bupivacaine" or (pharmacolog* near/3 block*) or (neural near/3 block*) or (spin* near/3 an?esthe*) or (epidural near/3 an?esthe*) or (nerv* near/3 block*) or "sensory dysesthesia"
1 or 2
3 and 4
